# Genome-wide CRISPR screens identify novel regulators of wild-type and mutant p53 stability

**DOI:** 10.1101/2022.03.13.483372

**Authors:** YiQing Lü, Tiffany Cho, Saptaparna Mukherjee, Ahmad Malik, Nicolas S. Gonzalez-Foutel, Carmen Florencia Suarez, Dzana Dervovic, Robin Hyunseo Oh, Ellen Langille, Khalid N. Al-Zahrani, Zhen Yuan Lin, Ricky Tsai, Varda Rotter, Patricia Ashton-Prolla, Lucia B. Chemes, Jason Moffat, Anne-Claude Gingras, Moshe Oren, Daniel Durocher, Daniel Schramek

**Affiliations:** Centre for Molecular and Systems Biology, Lunenfeld-Tanenbaum Research Institute, Mount Sinai Hospital, Toronto, Ontario, Canada; Department of Molecular Genetics, University of Toronto, Toronto, Ontario, Canada; Department of Molecular Cell Biology, Weizmann Institute of Science, Rehovot, Israel; Instituto de Investigaciones Biotecnológicas (IIBiO-CONICET), Universidad Nacional de San Martín, Buenos Aires, Argentina; Departamento de Genética, UFRGS and Serviço de Genetica Médica HCPA, Porto Alegre, Brasil; Donnelley Centre, Toronto, Ontario, Canada

**Author notes:** Correspondence and requests for materials should be addressed to Daniel Schramek, Daniel Schramek, PhD, Lunenfeld-Tanenbaum Research Institute, Mount Sinai Hospital, Toronto, Ontario, Canada M5G 1X5.

## Abstract

Tumour suppressor p53 (*TP53*) is the most frequently mutated gene in cancer. Several hotspot p53 mutants not only lose tumour suppressive capabilities, but also function in a dominant-negative manner, suppressing canonical wild-type p53 function. Furthermore, some hotspot p53 mutants promote oncogenesis by gain-of-function mechanisms. Levels of p53 are regulated predominantly through regulation of protein stability and while wild-type p53 is normally kept at very low levels at steady-state, p53 mutants are often stabilized in tumours, which may be vital for their oncogenic properties. Here, we systematically profiled the factors that regulate protein stability of wild-type and mutant p53 using marker-based genome-wide CRISPR screens. We found that most proteins that regulate wild-type p53 also regulate a subset of p53 mutants with the exception of p53 R337H regulators, which are largely private to this mutant. Mechanistically, we identified FBXO42 as a novel positive regulator of a subset of p53 mutants comprising R273H, R248Q and R248W. We show that FBXO42 acts together with CCDC6 to regulate USP28-mediated p53 stabilization. Our work also identifies C16orf72 as a negative regulator of the stability of wild-type p53 and of all p53 mutants tested. *C16orf72* is amplified in breast cancer, and we show that C16orf72 regulates p53 levels in mammary epithelium of mice and its overexpression results in accelerated breast cancer with reduced p53 levels. Together, this work provides a network view of the processes that regulate p53 stability, which might provide clues for reinforcing wild-type p53 or targeting mutant p53 in cancer.
