## Supplemental Table 3 for "Genome-wide CRISPR screens identify novel regulators of wild-type and mutant p53 stability"

### Sheet: ReactomePathway-p53DownAll
Analysis Type:	PANTHER Overrepresentation Test (Released 20220202)
Annotation Version and Release Date:	Reactome version 65 Released 2021-10-01
Analyzed List:	upload_1 (Homo sapiens)
Reference List:	Homo sapiens (all genes in database)
Test Type:	FISHER
Correction:	FDR
Reactome pathways	Homo sapiens - REFLIST (20589)	upload_1 (551)	upload_1 (expected)	upload_1 (over/under)	upload_1 (fold Enrichment)	upload_1 (raw P-value)	upload_1 (FDR)
rRNA modification in the nucleus and cytosol (R-HSA-6790901)	60	37	1.61	+	23.04	1.47e-33	2.83e-31
RNA Polymerase I Transcription Termination (R-HSA-73863)	30	17	0.8	+	21.17	1.23e-15	2.12e-14
Cross-presentation of soluble exogenous antigens (endosomes) (R-HSA-1236978)	49	27	1.31	+	20.59	7.91e-24	4.02e-22
Major pathway of rRNA processing in the nucleolus and cytosol (R-HSA-6791226)	182	98	4.87	+	20.12	3.99e-84	2.49e-81
rRNA processing in the nucleus and cytosol (R-HSA-8868773)	192	102	5.14	+	19.85	3.39e-87	4.23e-84
Regulation of activated PAK-2p34 by proteasome mediated degradation (R-HSA-211733)	49	26	1.31	+	19.83	1.13e-22	4.02e-21
Regulation of ornithine decarboxylase (ODC) (R-HSA-350562)	50	26	1.34	+	19.43	1.67e-22	5.72e-21
Vif-mediated degradation of APOBEC3G (R-HSA-180585)	52	27	1.39	+	19.4	2.63e-23	1.11e-21
Autodegradation of the E3 ubiquitin ligase COP1 (R-HSA-349425)	51	26	1.36	+	19.05	2.47e-22	7.99e-21
Vpu mediated degradation of CD4 (R-HSA-180534)	51	26	1.36	+	19.05	2.47e-22	7.89e-21
Ubiquitin-dependent degradation of Cyclin D (R-HSA-75815)	51	26	1.36	+	19.05	2.47e-22	7.79e-21
p53-Independent G1/S DNA damage checkpoint (R-HSA-69613)	51	26	1.36	+	19.05	2.47e-22	7.69e-21
p53-Independent DNA Damage Response (R-HSA-69610)	51	26	1.36	+	19.05	2.47e-22	7.6e-21
Ubiquitin Mediated Degradation of Phosphorylated Cdc25A (R-HSA-69601)	51	26	1.36	+	19.05	2.47e-22	7.5e-21
Regulation of RUNX3 expression and activity (R-HSA-8941858)	53	27	1.42	+	19.04	3.88e-23	1.51e-21
Stabilization of p53 (R-HSA-69541)	55	28	1.47	+	19.02	6.08e-24	3.22e-22
rRNA processing (R-HSA-72312)	202	102	5.41	+	18.87	1.76e-85	1.46e-82
FBXL7 down-regulates AURKA during mitotic entry and in early mitosis (R-HSA-8854050)	54	27	1.45	+	18.68	5.67e-23	2.11e-21
Negative regulation of NOTCH4 signaling (R-HSA-9604323)	52	26	1.39	+	18.68	3.61e-22	1.05e-20
Regulation of Apoptosis (R-HSA-169911)	52	26	1.39	+	18.68	3.61e-22	1.04e-20
SCF-beta-TrCP mediated degradation of Emi1 (R-HSA-174113)	54	27	1.45	+	18.68	5.67e-23	2.08e-21
mRNA decay by 3' to 5' exoribonuclease (R-HSA-429958)	16	8	0.43	+	18.68	1.03e-07	1.11e-06
Hh mutants are degraded by ERAD (R-HSA-5362768)	55	27	1.47	+	18.34	8.26e-23	2.98e-21
AUF1 (hnRNP D0) binds and destabilizes mRNA (R-HSA-450408)	53	26	1.42	+	18.33	5.26e-22	1.47e-20
Degradation of AXIN (R-HSA-4641257)	54	26	1.45	+	17.99	7.6e-22	2.11e-20
KSRP (KHSRP) binds and destabilizes mRNA (R-HSA-450604)	17	8	0.45	+	17.58	1.48e-07	1.58e-06
Hh mutants abrogate ligand secretion (R-HSA-5387390)	58	27	1.55	+	17.39	2.46e-22	8.06e-21
ROS sensing by NFE2L2 (R-HSA-8932339)	56	26	1.5	+	17.35	1.56e-21	4.23e-20
Degradation of DVL (R-HSA-4641258)	56	26	1.5	+	17.35	1.56e-21	4.19e-20
Oxygen-dependent proline hydroxylation of Hypoxia-inducible Factor Alpha (R-HSA-1234176)	65	30	1.74	+	17.25	1.36e-24	8.05e-23
Autodegradation of Cdh1 by Cdh1:APC/C (R-HSA-174084)	63	29	1.69	+	17.2	8.64e-24	4.31e-22
GLI3 is processed to GLI3R by the proteasome (R-HSA-5610785)	59	27	1.58	+	17.1	3.5e-22	1.04e-20
Degradation of GLI2 by the proteasome (R-HSA-5610783)	59	27	1.58	+	17.1	3.5e-22	1.03e-20
Metabolism of polyamines (R-HSA-351202)	57	26	1.53	+	17.04	2.22e-21	5.83e-20
Defective CFTR causes cystic fibrosis (R-HSA-5678895)	60	27	1.61	+	16.81	4.95e-22	1.4e-20
CDT1 association with the CDC6:ORC:origin complex (R-HSA-68827)	58	26	1.55	+	16.75	3.14e-21	8.15e-20
NIK-->noncanonical NF-kB signaling (R-HSA-5676590)	58	26	1.55	+	16.75	3.14e-21	8.06e-20
APC/C:Cdc20 mediated degradation of Securin (R-HSA-174154)	67	30	1.79	+	16.73	2.72e-24	1.58e-22
SCF(Skp2)-mediated degradation of p27/p21 (R-HSA-187577)	59	26	1.58	+	16.47	4.41e-21	1.11e-19
Degradation of GLI1 by the proteasome (R-HSA-5610780)	59	26	1.58	+	16.47	4.41e-21	1.1e-19
Dectin-1 mediated noncanonical NF-kB signaling (R-HSA-5607761)	59	26	1.58	+	16.47	4.41e-21	1.09e-19
APC/C:Cdh1 mediated degradation of Cdc20 and other APC/C:Cdh1 targeted proteins in late mitosis/early G1 (R-HSA-174178)	73	32	1.95	+	16.38	1.33e-25	8.48e-24
p53-Dependent G1/S DNA damage checkpoint (R-HSA-69580)	64	28	1.71	+	16.35	1.54e-22	5.41e-21
p53-Dependent G1 DNA Damage Response (R-HSA-69563)	64	28	1.71	+	16.35	1.54e-22	5.34e-21
G1/S DNA Damage Checkpoints (R-HSA-69615)	66	28	1.77	+	15.85	2.99e-22	8.99e-21
Hedgehog ligand biogenesis (R-HSA-5358346)	64	27	1.71	+	15.76	1.89e-21	5.01e-20
Processing of Intronless Pre-mRNAs (R-HSA-77595)	19	8	0.51	+	15.73	2.9e-07	3e-06
Cdc20:Phospho-APC/C mediated degradation of Cyclin A (R-HSA-174184)	72	30	1.93	+	15.57	1.44e-23	6.51e-22
Asymmetric localization of PCP proteins (R-HSA-4608870)	63	26	1.69	+	15.42	1.64e-20	3.9e-19
Regulation of mRNA stability by proteins that bind AU-rich elements (R-HSA-450531)	85	35	2.27	+	15.39	3.69e-27	3.68e-25
Butyrate Response Factor 1 (BRF1) binds and destabilizes mRNA (R-HSA-450385)	17	7	0.45	+	15.39	1.85e-06	1.8e-05
Tristetraprolin (TTP, ZFP36) binds and destabilizes mRNA (R-HSA-450513)	17	7	0.45	+	15.39	1.85e-06	1.8e-05
APC:Cdc20 mediated degradation of cell cycle proteins prior to satisfation of the cell cycle checkpoint (R-HSA-179419)	73	30	1.95	+	15.36	1.98e-23	8.5e-22
Activation of APC/C and APC/C:Cdc20 mediated degradation of mitotic proteins (R-HSA-176814)	76	31	2.03	+	15.24	4.3e-24	2.33e-22
Regulation of HMOX1 expression and activity (R-HSA-9707587)	64	26	1.71	+	15.18	2.25e-20	5.25e-19
Cellular response to hypoxia (R-HSA-1234174)	74	30	1.98	+	15.15	2.71e-23	1.13e-21
CDK-mediated phosphorylation and removal of Cdc6 (R-HSA-69017)	72	29	1.93	+	15.05	1.71e-22	5.75e-21
APC/C:Cdc20 mediated degradation of mitotic proteins (R-HSA-176409)	75	30	2.01	+	14.95	3.71e-23	1.49e-21
Regulation of RAS by GAPs (R-HSA-5658442)	66	26	1.77	+	14.72	4.19e-20	9.49e-19
Activation of NF-kappaB in B cells (R-HSA-1169091)	66	26	1.77	+	14.72	4.19e-20	9.41e-19
Peptide chain elongation (R-HSA-156902)	89	35	2.38	+	14.69	1.29e-26	1.15e-24
Viral mRNA Translation (R-HSA-192823)	89	35	2.38	+	14.69	1.29e-26	1.11e-24
RNA Polymerase I Transcription Initiation (R-HSA-73762)	46	18	1.23	+	14.62	2.78e-14	4.44e-13
Regulation of expression of SLITs and ROBOs (R-HSA-9010553)	169	66	4.52	+	14.59	2.59e-49	1.29e-46
Regulation of APC/C activators between G1/S and early anaphase (R-HSA-176408)	80	31	2.14	+	14.48	1.48e-23	6.59e-22
Regulation of PTEN stability and activity (R-HSA-8948751)	68	26	1.82	+	14.29	7.66e-20	1.7e-18
Eukaryotic Translation Termination (R-HSA-72764)	93	35	2.49	+	14.06	4.27e-26	3.13e-24
Selenocysteine synthesis (R-HSA-2408557)	93	35	2.49	+	14.06	4.27e-26	3.04e-24
Postmitotic nuclear pore complex (NPC) reformation (R-HSA-9615933)	24	9	0.64	+	14.01	1.15e-07	1.23e-06
Eukaryotic Translation Elongation (R-HSA-156842)	94	35	2.52	+	13.91	5.72e-26	3.96e-24
Orc1 removal from chromatin (R-HSA-68949)	70	26	1.87	+	13.88	1.38e-19	2.99e-18
Regulation of RUNX2 expression and activity (R-HSA-8939902)	70	26	1.87	+	13.88	1.38e-19	2.96e-18
Nonsense Mediated Decay (NMD) independent of the Exon Junction Complex (EJC) (R-HSA-975956)	95	35	2.54	+	13.77	7.64e-26	5.15e-24
Regulation of mitotic cell cycle (R-HSA-453276)	87	32	2.33	+	13.74	1.03e-23	4.96e-22
APC/C-mediated degradation of cell cycle proteins (R-HSA-174143)	87	32	2.33	+	13.74	1.03e-23	4.86e-22
Formation of a pool of free 40S subunits (R-HSA-72689)	101	37	2.7	+	13.69	3.49e-27	3.63e-25
ABC transporter disorders (R-HSA-5619084)	77	28	2.06	+	13.59	8.55e-21	2.09e-19
The role of GTSE1 in G2/M progression after G2 checkpoint (R-HSA-8852276)	78	28	2.09	+	13.41	1.13e-20	2.72e-19
Response of EIF2AK4 (GCN2) to amino acid deficiency (R-HSA-9633012)	101	36	2.7	+	13.32	3.83e-26	3.08e-24
Degradation of beta-catenin by the destruction complex (R-HSA-195253)	82	29	2.19	+	13.22	3.23e-21	8.2e-20
Nonsense Mediated Decay (NMD) enhanced by the Exon Junction Complex (EJC) (R-HSA-975957)	115	40	3.08	+	13	1.36e-28	1.62e-26
Nonsense-Mediated Decay (NMD) (R-HSA-927802)	115	40	3.08	+	13	1.36e-28	1.54e-26
Influenza Viral RNA Transcription and Replication (R-HSA-168273)	133	46	3.56	+	12.92	1.21e-32	2.01e-30
L13a-mediated translational silencing of Ceruloplasmin expression (R-HSA-156827)	111	38	2.97	+	12.79	5.2e-27	4.98e-25
GTP hydrolysis and joining of the 60S ribosomal subunit (R-HSA-72706)	112	38	3	+	12.68	6.79e-27	6.27e-25
RNA Pol II CTD phosphorylation and interaction with CE (R-HSA-77075)	27	9	0.72	+	12.46	2.61e-07	2.74e-06
RNA Pol II CTD phosphorylation and interaction with CE during HIV infection (R-HSA-167160)	27	9	0.72	+	12.46	2.61e-07	2.73e-06
RNA Polymerase III Transcription Initiation From Type 3 Promoter (R-HSA-76071)	27	9	0.72	+	12.46	2.61e-07	2.72e-06
Cyclin E associated events during G1/S transition (R-HSA-69202)	82	27	2.19	+	12.3	3.48e-19	7.35e-18
Downstream signaling events of B Cell Receptor (BCR) (R-HSA-1168372)	79	26	2.11	+	12.3	1.62e-18	3.3e-17
SUMOylation of DNA replication proteins (R-HSA-4615885)	43	14	1.15	+	12.17	1.56e-10	2.06e-09
Signaling by NOTCH4 (R-HSA-9013694)	80	26	2.14	+	12.14	2.09e-18	4.24e-17
Switching of origins to a post-replicative state (R-HSA-69052)	90	29	2.41	+	12.04	2.69e-20	6.2e-19
Hedgehog 'on' state (R-HSA-5632684)	84	27	2.25	+	12.01	5.81e-19	1.22e-17
Cyclin A:Cdk2-associated events at S phase entry (R-HSA-69656)	84	27	2.25	+	12.01	5.81e-19	1.21e-17
SRP-dependent cotranslational protein targeting to membrane (R-HSA-1799339)	112	36	3	+	12.01	7.15e-25	4.34e-23
Formation of TC-NER Pre-Incision Complex (R-HSA-6781823)	53	17	1.42	+	11.99	2.03e-12	3e-11
Influenza Infection (R-HSA-168255)	153	49	4.09	+	11.97	2e-33	3.56e-31
Cap-dependent Translation Initiation (R-HSA-72737)	119	38	3.18	+	11.93	4.17e-26	3.25e-24
Eukaryotic Translation Initiation (R-HSA-72613)	119	38	3.18	+	11.93	4.17e-26	3.15e-24
MAPK6/MAPK4 signaling (R-HSA-5687128)	88	28	2.36	+	11.89	1.61e-19	3.43e-18
RNA polymerase II transcribes snRNA genes (R-HSA-6807505)	74	23	1.98	+	11.61	4.4e-16	7.68e-15
mRNA Capping (R-HSA-72086)	29	9	0.78	+	11.6	4.32e-07	4.43e-06
Cytosolic iron-sulfur cluster assembly (R-HSA-2564830)	13	4	0.35	+	11.5	0.000829	0.00632
Transport of Mature mRNA Derived from an Intronless Transcript (R-HSA-159231)	39	12	1.04	+	11.5	5.49e-09	6.67e-08
Mitotic Telophase/Cytokinesis (R-HSA-68884)	13	4	0.35	+	11.5	0.000829	0.0063
Signaling by ROBO receptors (R-HSA-376176)	215	66	5.75	+	11.47	7.27e-44	3.02e-41
Deadenylation-dependent mRNA decay (R-HSA-429914)	56	17	1.5	+	11.34	4.24e-12	6.15e-11
Selenoamino acid metabolism (R-HSA-2408522)	116	35	3.1	+	11.27	1.87e-23	8.18e-22
Transport of Mature mRNAs Derived from Intronless Transcripts (R-HSA-159234)	40	12	1.07	+	11.21	6.97e-09	8.39e-08
Folding of actin by CCT/TriC (R-HSA-390450)	10	3	0.27	+	11.21	0.00414	0.0276
Cohesin Loading onto Chromatin (R-HSA-2470946)	10	3	0.27	+	11.21	0.00414	0.0275
Metabolism of RNA (R-HSA-8953854)	661	196	17.69	+	11.08	2.34e-134	5.85e-131
ATF4 activates genes in response to endoplasmic reticulum stress (R-HSA-380994)	27	8	0.72	+	11.07	2.56e-06	2.46e-05
Synthesis of DNA (R-HSA-69239)	119	35	3.18	+	10.99	3.79e-23	1.5e-21
Host Interactions of HIV factors (R-HSA-162909)	124	36	3.32	+	10.85	1.29e-23	5.97e-22
Transcriptional regulation by RUNX3 (R-HSA-8878159)	93	27	2.49	+	10.85	5.08e-18	1.01e-16
ER-Phagosome pathway (R-HSA-1236974)	90	26	2.41	+	10.79	2.34e-17	4.52e-16
RNA Polymerase I Promoter Escape (R-HSA-73772)	59	17	1.58	+	10.77	8.53e-12	1.22e-10
PCP/CE pathway (R-HSA-4086400)	91	26	2.44	+	10.68	2.94e-17	5.63e-16
Removal of the Flap Intermediate (R-HSA-69166)	14	4	0.37	+	10.68	0.00104	0.00779
Leading Strand Synthesis (R-HSA-69109)	14	4	0.37	+	10.68	0.00104	0.00777
Polymerase switching (R-HSA-69091)	14	4	0.37	+	10.68	0.00104	0.00775
Processing of Capped Intronless Pre-mRNA (R-HSA-75067)	28	8	0.75	+	10.68	3.22e-06	3.06e-05
Transcription-Coupled Nucleotide Excision Repair (TC-NER) (R-HSA-6781827)	78	22	2.09	+	10.54	1.04e-14	1.72e-13
Rev-mediated nuclear export of HIV RNA (R-HSA-165054)	32	9	0.86	+	10.51	8.66e-07	8.81e-06
Formation of RNA Pol II elongation complex (R-HSA-112382)	61	17	1.63	+	10.41	1.33e-11	1.88e-10
RNA Polymerase II Transcription Elongation (R-HSA-75955)	61	17	1.63	+	10.41	1.33e-11	1.87e-10
Pausing and recovery of HIV elongation (R-HSA-167290)	36	10	0.96	+	10.38	2.34e-07	2.48e-06
HIV elongation arrest and recovery (R-HSA-167287)	36	10	0.96	+	10.38	2.34e-07	2.47e-06
NEP/NS2 Interacts with the Cellular Export Machinery (R-HSA-168333)	29	8	0.78	+	10.31	4.01e-06	3.78e-05
RUNX1 regulates transcription of genes involved in differentiation of HSCs (R-HSA-8939236)	98	27	2.62	+	10.29	1.55e-17	3.02e-16
ABC-family proteins mediated transport (R-HSA-382556)	102	28	2.73	+	10.26	4.21e-18	8.47e-17
UCH proteinases (R-HSA-5689603)	95	26	2.54	+	10.23	7.11e-17	1.34e-15
Establishment of Sister Chromatid Cohesion (R-HSA-2468052)	11	3	0.29	+	10.19	0.00517	0.0337
Condensation of Prometaphase Chromosomes (R-HSA-2514853)	11	3	0.29	+	10.19	0.00517	0.0336
Formation of the Early Elongation Complex (R-HSA-113418)	33	9	0.88	+	10.19	1.08e-06	1.09e-05
tRNA processing in the nucleus (R-HSA-6784531)	55	15	1.47	+	10.19	2.78e-10	3.62e-09
Formation of the HIV-1 Early Elongation Complex (R-HSA-167158)	33	9	0.88	+	10.19	1.08e-06	1.09e-05
Formation of HIV elongation complex in the absence of HIV Tat (R-HSA-167152)	48	13	1.28	+	10.12	4.65e-09	5.69e-08
CLEC7A (Dectin-1) signaling (R-HSA-5607764)	96	26	2.57	+	10.12	8.82e-17	1.64e-15
FGFR2 alternative splicing (R-HSA-6803529)	26	7	0.7	+	10.06	1.86e-05	0.000165
Viral Messenger RNA Synthesis (R-HSA-168325)	41	11	1.1	+	10.03	7.84e-08	8.46e-07
mRNA decay by 5' to 3' exoribonuclease (R-HSA-430039)	15	4	0.4	+	9.96	0.0013	0.00947
Processive synthesis on the lagging strand (R-HSA-69183)	15	4	0.4	+	9.96	0.0013	0.00944
Export of Viral Ribonucleoproteins from Nucleus (R-HSA-168274)	30	8	0.8	+	9.96	4.97e-06	4.55e-05
TNFR2 non-canonical NF-kB pathway (R-HSA-5668541)	98	26	2.62	+	9.91	1.35e-16	2.47e-15
Interactions of Rev with host cellular proteins (R-HSA-177243)	34	9	0.91	+	9.89	1.33e-06	1.34e-05
Tat-mediated HIV elongation arrest and recovery (R-HSA-167243)	34	9	0.91	+	9.89	1.33e-06	1.33e-05
Pausing and recovery of Tat-mediated HIV elongation (R-HSA-167238)	34	9	0.91	+	9.89	1.33e-06	1.33e-05
Signaling by FGFR2 IIIa TM (R-HSA-8851708)	19	5	0.51	+	9.83	0.000333	0.00266
Translesion Synthesis by POLH (R-HSA-110320)	19	5	0.51	+	9.83	0.000333	0.00265
Assembly of the pre-replicative complex (R-HSA-68867)	99	26	2.65	+	9.81	1.66e-16	3.02e-15
Telomere Extension By Telomerase (R-HSA-171319)	23	6	0.62	+	9.75	8.7e-05	0.000745
Tat-mediated elongation of the HIV-1 transcript (R-HSA-167246)	46	12	1.23	+	9.75	2.61e-08	3.04e-07
Abortive elongation of HIV-1 transcript in the absence of Tat (R-HSA-167242)	23	6	0.62	+	9.75	8.7e-05	0.000742
Formation of HIV-1 elongation complex containing HIV-1 Tat (R-HSA-167200)	46	12	1.23	+	9.75	2.61e-08	3.03e-07
HIV Transcription Elongation (R-HSA-167169)	46	12	1.23	+	9.75	2.61e-08	3.01e-07
Interleukin-1 signaling (R-HSA-9020702)	100	26	2.68	+	9.72	2.04e-16	3.69e-15
SUMOylation of ubiquitinylation proteins (R-HSA-3232142)	35	9	0.94	+	9.61	1.63e-06	1.6e-05
RNA Polymerase III Transcription Initiation (R-HSA-76046)	35	9	0.94	+	9.61	1.63e-06	1.6e-05
Separation of Sister Chromatids (R-HSA-2467813)	187	48	5	+	9.59	4.24e-29	5.29e-27
RNA Polymerase II Transcription Initiation (R-HSA-75953)	47	12	1.26	+	9.54	3.2e-08	3.68e-07
RNA Polymerase II Transcription Pre-Initiation And Promoter Opening (R-HSA-73779)	47	12	1.26	+	9.54	3.2e-08	3.66e-07
RNA Polymerase II Promoter Escape (R-HSA-73776)	47	12	1.26	+	9.54	3.2e-08	3.64e-07
RNA Polymerase II HIV Promoter Escape (R-HSA-167162)	47	12	1.26	+	9.54	3.2e-08	3.63e-07
HIV Transcription Initiation (R-HSA-167161)	47	12	1.26	+	9.54	3.2e-08	3.61e-07
RNA Polymerase II Transcription Initiation And Promoter Clearance (R-HSA-76042)	47	12	1.26	+	9.54	3.2e-08	3.6e-07
Downstream TCR signaling (R-HSA-202424)	102	26	2.73	+	9.52	3.07e-16	5.43e-15
Antigen processing-Cross presentation (R-HSA-1236975)	106	27	2.84	+	9.52	8.31e-17	1.56e-15
G1/S Transition (R-HSA-69206)	130	33	3.48	+	9.49	3.2e-20	7.32e-19
MicroRNA (miRNA) biogenesis (R-HSA-203927)	24	6	0.64	+	9.34	0.000106	0.000895
Lagging Strand Synthesis (R-HSA-69186)	20	5	0.54	+	9.34	0.000407	0.00321
DNA Replication Pre-Initiation (R-HSA-69002)	116	29	3.1	+	9.34	9.05e-18	1.78e-16
RNA Polymerase II Pre-transcription Events (R-HSA-674695)	84	21	2.25	+	9.34	3.12e-13	4.72e-12
HSF1 activation (R-HSA-3371511)	12	3	0.32	+	9.34	0.00634	0.0401
PERK regulates gene expression (R-HSA-381042)	32	8	0.86	+	9.34	7.46e-06	6.72e-05
Transcription of the HIV genome (R-HSA-167172)	73	18	1.95	+	9.21	1.9e-11	2.63e-10
NoRC negatively regulates rRNA expression (R-HSA-427413)	74	18	1.98	+	9.09	2.3e-11	3.17e-10
Mitotic Anaphase (R-HSA-68882)	227	55	6.07	+	9.05	3.95e-32	5.8e-30
HIV Infection (R-HSA-162906)	227	55	6.07	+	9.05	3.95e-32	5.48e-30
S Phase (R-HSA-69242)	161	39	4.31	+	9.05	4.7e-23	1.77e-21
B-WICH complex positively regulates rRNA expression (R-HSA-5250924)	58	14	1.55	+	9.02	4.23e-09	5.19e-08
Mitotic Metaphase and Anaphase (R-HSA-2555396)	228	55	6.1	+	9.01	4.79e-32	6.29e-30
Hedgehog 'off' state (R-HSA-5610787)	112	27	3	+	9.01	2.7e-16	4.8e-15
Cyclin A/B1/B2 associated events during G2/M transition (R-HSA-69273)	25	6	0.67	+	8.97	0.000129	0.00108
snRNP Assembly (R-HSA-191859)	50	12	1.34	+	8.97	5.75e-08	6.32e-07
Metabolism of non-coding RNA (R-HSA-194441)	50	12	1.34	+	8.97	5.75e-08	6.29e-07
Transcriptional regulation by RUNX2 (R-HSA-8878166)	117	28	3.13	+	8.94	8.82e-17	1.63e-15
Formation of the ternary complex, and subsequently, the 43S complex (R-HSA-72695)	51	12	1.36	+	8.79	6.94e-08	7.56e-07
Extension of Telomeres (R-HSA-180786)	51	12	1.36	+	8.79	6.94e-08	7.52e-07
Removal of the Flap Intermediate from the C-strand (R-HSA-174437)	17	4	0.45	+	8.79	0.00192	0.0138
RNA Polymerase III Chain Elongation (R-HSA-73780)	17	4	0.45	+	8.79	0.00192	0.0138
Negative epigenetic regulation of rRNA expression (R-HSA-5250941)	77	18	2.06	+	8.74	4.05e-11	5.55e-10
Mitotic G1 phase and G1/S transition (R-HSA-453279)	147	34	3.93	+	8.64	1.04e-19	2.3e-18
Inhibition of replication initiation of damaged DNA by RB1/E2F1 (R-HSA-113501)	13	3	0.35	+	8.62	0.00766	0.0475
RNA Polymerase I Promoter Clearance (R-HSA-73854)	78	18	2.09	+	8.62	4.87e-11	6.63e-10
Polymerase switching on the C-strand of the telomere (R-HSA-174411)	26	6	0.7	+	8.62	0.000155	0.00128
Cellular response to starvation (R-HSA-9711097)	156	36	4.17	+	8.62	9.08e-21	2.2e-19
TP53 Regulates Transcription of DNA Repair Genes (R-HSA-6796648)	65	15	1.74	+	8.62	2.01e-09	2.49e-08
G2/M Transition (R-HSA-69275)	195	45	5.22	+	8.62	1.1e-25	7.2e-24
Mitotic G2-G2/M phases (R-HSA-453274)	197	45	5.27	+	8.54	1.58e-25	9.85e-24
RNA Polymerase I Transcription (R-HSA-73864)	79	18	2.11	+	8.51	5.83e-11	7.9e-10
Nuclear import of Rev protein (R-HSA-180746)	31	7	0.83	+	8.44	4.92e-05	0.00043
RNA Polymerase III Abortive And Retractive Initiation (R-HSA-749476)	40	9	1.07	+	8.41	4.22e-06	3.95e-05
RNA Polymerase III Transcription (R-HSA-74158)	40	9	1.07	+	8.41	4.22e-06	3.94e-05
Cytoprotection by HMOX1 (R-HSA-9707564)	120	27	3.21	+	8.41	1.18e-15	2.04e-14
Ribosomal scanning and start codon recognition (R-HSA-72702)	58	13	1.55	+	8.38	3.24e-08	3.63e-07
Translation initiation complex formation (R-HSA-72649)	58	13	1.55	+	8.38	3.24e-08	3.61e-07
mRNA Splicing - Major Pathway (R-HSA-72163)	180	40	4.82	+	8.3	1.98e-22	6.59e-21
Activation of the mRNA upon binding of the cap-binding complex and eIFs, and subsequent binding to 43S (R-HSA-72662)	59	13	1.58	+	8.23	3.87e-08	4.28e-07
DNA Replication (R-HSA-69306)	159	35	4.26	+	8.23	1.18e-19	2.57e-18
Gap-filling DNA repair synthesis and ligation in TC-NER (R-HSA-6782210)	64	14	1.71	+	8.17	1.25e-08	1.5e-07
SUMOylation of SUMOylation proteins (R-HSA-4085377)	32	7	0.86	+	8.17	5.86e-05	0.000509
Nucleotide Excision Repair (R-HSA-5696398)	110	24	2.94	+	8.15	8.26e-14	1.3e-12
Dual incision in TC-NER (R-HSA-6782135)	65	14	1.74	+	8.05	1.49e-08	1.77e-07
mRNA Splicing (R-HSA-72172)	188	40	5.03	+	7.95	7.87e-22	2.16e-20
PTEN Regulation (R-HSA-6807070)	137	29	3.67	+	7.91	4.12e-16	7.23e-15
DNA Damage Recognition in GG-NER (R-HSA-5696394)	38	8	1.02	+	7.87	2.21e-05	0.000194
Processive synthesis on the C-strand of the telomere (R-HSA-174414)	19	4	0.51	+	7.87	0.00273	0.019
Regulation of TP53 Activity through Methylation (R-HSA-6804760)	19	4	0.51	+	7.87	0.00273	0.019
TCR signaling (R-HSA-202403)	124	26	3.32	+	7.83	1.7e-14	2.74e-13
SUMOylation of RNA binding proteins (R-HSA-4570464)	43	9	1.15	+	7.82	7.05e-06	6.37e-05
Regulation of Glucokinase by Glucokinase Regulatory Protein (R-HSA-170822)	29	6	0.78	+	7.73	0.00026	0.00211
Transport of Ribonucleoproteins into the Host Nucleus (R-HSA-168271)	29	6	0.78	+	7.73	0.00026	0.0021
Defective TPR may confer susceptibility towards thyroid papillary carcinoma (TPC) (R-HSA-5619107)	29	6	0.78	+	7.73	0.00026	0.00209
G2/M Checkpoints (R-HSA-69481)	150	31	4.01	+	7.72	7.02e-17	1.34e-15
Late Phase of HIV Life Cycle (R-HSA-162599)	136	28	3.64	+	7.69	2.47e-15	4.21e-14
Telomere C-strand (Lagging Strand) Synthesis (R-HSA-174417)	34	7	0.91	+	7.69	8.19e-05	0.000704
Positive epigenetic regulation of rRNA expression (R-HSA-5250913)	73	15	1.95	+	7.68	7.93e-09	9.5e-08
Global Genome Nucleotide Excision Repair (GG-NER) (R-HSA-5696399)	84	17	2.25	+	7.56	9.77e-10	1.23e-08
Deadenylation of mRNA (R-HSA-429947)	25	5	0.67	+	7.47	0.000981	0.00739
Phosphorylation of the APC/C (R-HSA-176412)	20	4	0.54	+	7.47	0.0032	0.0221
Conversion from APC/C:Cdc20 to APC/C:Cdh1 in late anaphase (R-HSA-176407)	20	4	0.54	+	7.47	0.0032	0.022
Processing of Capped Intron-Containing Pre-mRNA (R-HSA-72203)	238	47	6.37	+	7.38	2.9e-24	1.64e-22
SUMOylation of DNA damage response and repair proteins (R-HSA-3108214)	71	14	1.9	+	7.37	3.94e-08	4.35e-07
Disorders of transmembrane transporters (R-HSA-5619115)	173	34	4.63	+	7.34	8.3e-18	1.64e-16
HIV Life Cycle (R-HSA-162587)	149	29	3.99	+	7.27	2.81e-15	4.76e-14
Vpr-mediated nuclear import of PICs (R-HSA-180910)	31	6	0.83	+	7.23	0.000357	0.00283
mRNA 3'-end processing (R-HSA-72187)	57	11	1.53	+	7.21	1.36e-06	1.35e-05
mRNA Splicing - Minor Pathway (R-HSA-72165)	52	10	1.39	+	7.19	4.24e-06	3.95e-05
Resolution of D-loop Structures through Synthesis-Dependent Strand Annealing (SDSA) (R-HSA-5693554)	26	5	0.7	+	7.19	0.00115	0.00845
RNA Polymerase III Transcription Initiation From Type 2 Promoter (R-HSA-76066)	26	5	0.7	+	7.19	0.00115	0.00842
Cell Cycle Checkpoints (R-HSA-69620)	271	52	7.25	+	7.17	3.09e-26	2.56e-24
TP53 regulates transcription of additional cell cycle genes whose exact role in the p53 pathway remain uncertain (R-HSA-6804115)	21	4	0.56	+	7.12	0.00374	0.0254
Inactivation of APC/C via direct inhibition of the APC/C complex (R-HSA-141430)	21	4	0.56	+	7.12	0.00374	0.0253
Inhibition of the proteolytic activity of APC/C required for the onset of anaphase by mitotic spindle checkpoint components (R-HSA-141405)	21	4	0.56	+	7.12	0.00374	0.0252
PCNA-Dependent Long Patch Base Excision Repair (R-HSA-5651801)	21	4	0.56	+	7.12	0.00374	0.0252
M Phase (R-HSA-68886)	375	71	10.04	+	7.07	2.67e-35	6.06e-33
Signaling by Hedgehog (R-HSA-5358351)	148	28	3.96	+	7.07	1.59e-14	2.57e-13
C-type lectin receptors (CLRs) (R-HSA-5621481)	138	26	3.69	+	7.04	1.52e-13	2.35e-12
Interleukin-1 family signaling (R-HSA-446652)	138	26	3.69	+	7.04	1.52e-13	2.34e-12
Transport of Mature Transcript to Cytoplasm (R-HSA-72202)	80	15	2.14	+	7.01	2.33e-08	2.73e-07
Transport of the SLBP independent Mature mRNA (R-HSA-159227)	32	6	0.86	+	7.01	0.000414	0.00326
DNA strand elongation (R-HSA-69190)	32	6	0.86	+	7.01	0.000414	0.00325
RNA Polymerase III Transcription Initiation From Type 1 Promoter (R-HSA-76061)	27	5	0.72	+	6.92	0.00133	0.00966
FCERI mediated NF-kB activation (R-HSA-2871837)	141	26	3.77	+	6.89	2.35e-13	3.6e-12
NS1 Mediated Effects on Host Pathways (R-HSA-168276)	38	7	1.02	+	6.88	0.000151	0.00125
AURKA Activation by TPX2 (R-HSA-8854518)	71	13	1.9	+	6.84	2.57e-07	2.7e-06
Beta-catenin independent WNT signaling (R-HSA-3858494)	142	26	3.8	+	6.84	2.72e-13	4.13e-12
Telomere Maintenance (R-HSA-157579)	93	17	2.49	+	6.83	3.8e-09	4.69e-08
RNA Polymerase III Transcription Termination (R-HSA-73980)	22	4	0.59	+	6.79	0.00433	0.0287
Cellular response to chemical stress (R-HSA-9711123)	154	28	4.12	+	6.79	3.8e-14	6.03e-13
Transport of the SLBP Dependant Mature mRNA (R-HSA-159230)	33	6	0.88	+	6.79	0.000479	0.00372
Nuclear Pore Complex (NPC) Disassembly (R-HSA-3301854)	33	6	0.88	+	6.79	0.000479	0.00371
Translesion synthesis by Y family DNA polymerases bypasses lesions on DNA template (R-HSA-110313)	39	7	1.04	+	6.71	0.000174	0.00143
Interactions of Vpr with host cellular proteins (R-HSA-176033)	34	6	0.91	+	6.59	0.000551	0.00424
Mitotic Spindle Checkpoint (R-HSA-69618)	109	19	2.92	+	6.51	9.3e-10	1.18e-08
Epigenetic regulation of gene expression (R-HSA-212165)	115	20	3.08	+	6.5	3.48e-10	4.47e-09
RHOBTB1 GTPase cycle (R-HSA-9013422)	23	4	0.62	+	6.5	0.00498	0.0326
Amplification of signal from unattached kinetochores via a MAD2 inhibitory signal (R-HSA-141444)	92	16	2.46	+	6.5	2.04e-08	2.4e-07
Amplification of signal from the kinetochores (R-HSA-141424)	92	16	2.46	+	6.5	2.04e-08	2.39e-07
PIWI-interacting RNA (piRNA) biogenesis (R-HSA-5601884)	29	5	0.78	+	6.44	0.00176	0.0127
Neddylation (R-HSA-8951664)	233	40	6.24	+	6.41	6.75e-19	1.39e-17
Nuclear Envelope (NE) Reassembly (R-HSA-2995410)	70	12	1.87	+	6.41	1.37e-06	1.35e-05
Dual Incision in GG-NER (R-HSA-5696400)	41	7	1.1	+	6.38	0.000229	0.00187
Metabolism of amino acids and derivatives (R-HSA-71291)	369	62	9.88	+	6.28	2.47e-28	2.67e-26
Synthesis of active ubiquitin: roles of E1 and E2 enzymes (R-HSA-8866652)	30	5	0.8	+	6.23	0.00201	0.0143
DNA Damage Bypass (R-HSA-73893)	48	8	1.28	+	6.23	9.56e-05	0.000811
Chromosome Maintenance (R-HSA-73886)	120	20	3.21	+	6.23	6.75e-10	8.62e-09
Defective HDR through Homologous Recombination Repair (HRR) due to PALB2 loss of BRCA2/RAD51/RAD51C binding function (R-HSA-9704646)	24	4	0.64	+	6.23	0.00569	0.0367
Diseases of DNA Double-Strand Break Repair (R-HSA-9675136)	24	4	0.64	+	6.23	0.00569	0.0366
FGFR2 mutant receptor activation (R-HSA-1839126)	30	5	0.8	+	6.23	0.00201	0.0142
Defective HDR through Homologous Recombination (HRR) due to PALB2 loss of function (R-HSA-9701193)	24	4	0.64	+	6.23	0.00569	0.0365
Defective HDR through Homologous Recombination (HRR) due to BRCA1 loss-of-function (R-HSA-9701192)	24	4	0.64	+	6.23	0.00569	0.0365
Defective HDR through Homologous Recombination Repair (HRR) due to PALB2 loss of BRCA1 binding function (R-HSA-9704331)	24	4	0.64	+	6.23	0.00569	0.0364
Recognition of DNA damage by PCNA-containing replication complex (R-HSA-110314)	30	5	0.8	+	6.23	0.00201	0.0142
APC/C:Cdc20 mediated degradation of Cyclin B (R-HSA-174048)	24	4	0.64	+	6.23	0.00569	0.0363
RNA Polymerase II Transcription Termination (R-HSA-73856)	66	11	1.77	+	6.23	4.81e-06	4.43e-05
SUMOylation (R-HSA-2990846)	163	27	4.36	+	6.19	7.76e-13	1.15e-11
SUMO E3 ligases SUMOylate target proteins (R-HSA-3108232)	157	26	4.2	+	6.19	2.08e-12	3.05e-11
Transcriptional regulation by small RNAs (R-HSA-5578749)	73	12	1.95	+	6.14	2.03e-06	1.96e-05
Formation of Incision Complex in GG-NER (R-HSA-5696395)	43	7	1.15	+	6.08	0.000297	0.00238
Ub-specific processing proteases (R-HSA-5689880)	204	33	5.46	+	6.04	3.87e-15	6.48e-14
Loss of proteins required for interphase microtubule organization from the centrosome (R-HSA-380284)	68	11	1.82	+	6.04	6.21e-06	5.65e-05
Loss of Nlp from mitotic centrosomes (R-HSA-380259)	68	11	1.82	+	6.04	6.21e-06	5.63e-05
Mitotic Prometaphase (R-HSA-68877)	199	32	5.33	+	6.01	1.18e-14	1.94e-13
Cell Cycle, Mitotic (R-HSA-69278)	517	83	13.84	+	6	1.37e-36	3.42e-34
Gap-filling DNA repair synthesis and ligation in GG-NER (R-HSA-5696397)	25	4	0.67	+	5.98	0.00646	0.0407
Resolution of AP sites via the multiple-nucleotide patch replacement pathway (R-HSA-110373)	25	4	0.67	+	5.98	0.00646	0.0406
TCF dependent signaling in response to WNT (R-HSA-201681)	201	32	5.38	+	5.95	1.51e-14	2.47e-13
Termination of translesion DNA synthesis (R-HSA-5656169)	32	5	0.86	+	5.84	0.00258	0.0182
Resolution of Sister Chromatid Cohesion (R-HSA-2500257)	123	19	3.29	+	5.77	5.51e-09	6.67e-08
APC-Cdc20 mediated degradation of Nek2A (R-HSA-179409)	26	4	0.7	+	5.75	0.00731	0.0458
Signaling by the B Cell Receptor (BCR) (R-HSA-983705)	169	26	4.52	+	5.75	9.15e-12	1.3e-10
Cell Cycle (R-HSA-1640170)	648	99	17.34	+	5.71	4.08e-42	1.45e-39
Transcriptional regulation by RUNX1 (R-HSA-8878171)	204	31	5.46	+	5.68	1.2e-13	1.88e-12
Resolution of D-Loop Structures (R-HSA-5693537)	33	5	0.88	+	5.66	0.00291	0.0202
Apoptosis (R-HSA-109581)	173	26	4.63	+	5.62	1.46e-11	2.03e-10
Centrosome maturation (R-HSA-380287)	80	12	2.14	+	5.6	4.75e-06	4.41e-05
Recruitment of mitotic centrosome proteins and complexes (R-HSA-380270)	80	12	2.14	+	5.6	4.75e-06	4.39e-05
Nuclear Envelope Breakdown (R-HSA-2980766)	47	7	1.26	+	5.57	0.000482	0.00372
Regulation of HSF1-mediated heat shock response (R-HSA-3371453)	68	10	1.82	+	5.5	3.42e-05	0.0003
tRNA processing (R-HSA-72306)	104	15	2.78	+	5.39	4.92e-07	5.03e-06
Regulation of TP53 Degradation (R-HSA-6804757)	35	5	0.94	+	5.34	0.00366	0.025
Homologous DNA Pairing and Strand Exchange (R-HSA-5693579)	42	6	1.12	+	5.34	0.00148	0.0107
RHOBTB GTPase Cycle (R-HSA-9706574)	35	5	0.94	+	5.34	0.00366	0.0249
Regulation of PLK1 Activity at G2/M Transition (R-HSA-2565942)	85	12	2.27	+	5.28	8.3e-06	7.44e-05
EML4 and NUDC in mitotic spindle formation (R-HSA-9648025)	115	16	3.08	+	5.2	3.19e-07	3.28e-06
Fc epsilon receptor (FCERI) signaling (R-HSA-2454202)	187	26	5	+	5.2	6.85e-11	9.13e-10
Regulation of TP53 Expression and Degradation (R-HSA-6806003)	36	5	0.96	+	5.19	0.00408	0.0274
Signaling by FGFR2 (R-HSA-5654738)	65	9	1.74	+	5.17	0.000127	0.00107
Cellular responses to stress (R-HSA-2262752)	718	98	19.22	+	5.1	6.14e-38	1.91e-35
Cellular response to heat stress (R-HSA-3371556)	88	12	2.36	+	5.1	1.14e-05	0.000102
HDR through Homologous Recombination (HRR) (R-HSA-5685942)	66	9	1.77	+	5.1	0.000142	0.00118
SIRT1 negatively regulates rRNA expression (R-HSA-427359)	37	5	0.99	+	5.05	0.00453	0.0298
Protein ubiquitination (R-HSA-8852135)	74	10	1.98	+	5.05	6.53e-05	0.000565
Glycolysis (R-HSA-70171)	67	9	1.79	+	5.02	0.000157	0.00129
Signaling by NOTCH (R-HSA-157118)	201	27	5.38	+	5.02	5.94e-11	8e-10
Cellular responses to stimuli (R-HSA-8953897)	732	98	19.59	+	5	2.65e-37	7.33e-35
Programmed Cell Death (R-HSA-5357801)	202	27	5.41	+	4.99	6.57e-11	8.81e-10
Translation (R-HSA-72766)	293	39	7.84	+	4.97	3.88e-15	6.45e-14
SUMOylation of chromatin organization proteins (R-HSA-4551638)	53	7	1.42	+	4.94	0.000919	0.00694
Association of TriC/CCT with target proteins during biosynthesis (R-HSA-390471)	38	5	1.02	+	4.92	0.00502	0.0329
Signaling by FGFR2 in disease (R-HSA-5655253)	38	5	1.02	+	4.92	0.00502	0.0328
Antigen processing: Ubiquitination & Proteasome degradation (R-HSA-983168)	308	40	8.24	+	4.85	3.58e-15	6.03e-14
Presynaptic phase of homologous DNA pairing and strand exchange (R-HSA-5693616)	39	5	1.04	+	4.79	0.00555	0.0359
Deubiquitination (R-HSA-5688426)	282	36	7.55	+	4.77	1.42e-13	2.21e-12
Recruitment of NuMA to mitotic centrosomes (R-HSA-380320)	94	12	2.52	+	4.77	2.07e-05	0.000183
PIP3 activates AKT signaling (R-HSA-1257604)	251	32	6.72	+	4.76	3.42e-12	4.98e-11
Transport of Mature mRNA derived from an Intron-Containing Transcript (R-HSA-159236)	71	9	1.9	+	4.74	0.000233	0.00189
Inhibition of DNA recombination at telomere (R-HSA-9670095)	48	6	1.28	+	4.67	0.00273	0.0189
Axon guidance (R-HSA-422475)	549	68	14.69	+	4.63	4.3e-24	2.38e-22
TP53 Regulates Transcription of Cell Cycle Genes (R-HSA-6791312)	49	6	1.31	+	4.58	0.003	0.0207
Regulation of TP53 Activity through Phosphorylation (R-HSA-6804756)	92	11	2.46	+	4.47	7.81e-05	0.000674
DNA Repair (R-HSA-73894)	310	37	8.3	+	4.46	4.12e-13	6.15e-12
Nervous system development (R-HSA-9675108)	574	68	15.36	+	4.43	4.16e-23	1.6e-21
Signaling by FGFR (R-HSA-190236)	76	9	2.03	+	4.42	0.000369	0.00292
RHO GTPases Activate Formins (R-HSA-5663220)	136	16	3.64	+	4.4	2.39e-06	2.3e-05
Infectious disease (R-HSA-5663205)	895	103	23.95	+	4.3	4.22e-34	8.77e-32
Anchoring of the basal body to the plasma membrane (R-HSA-5620912)	96	11	2.57	+	4.28	0.000111	0.000928
Gene Silencing by RNA (R-HSA-211000)	105	12	2.81	+	4.27	5.57e-05	0.000486
ISG15 antiviral mechanism (R-HSA-1169408)	71	8	1.9	+	4.21	0.00104	0.0078
Intracellular signaling by second messengers (R-HSA-9006925)	291	32	7.79	+	4.11	1.12e-10	1.49e-09
RAF/MAP kinase cascade (R-HSA-5673001)	264	29	7.07	+	4.1	8.7e-10	1.11e-08
Class I MHC mediated antigen processing & presentation (R-HSA-983169)	378	41	10.12	+	4.05	3.77e-13	5.67e-12
MAPK1/MAPK3 signaling (R-HSA-5684996)	269	29	7.2	+	4.03	1.29e-09	1.62e-08
Signaling by WNT (R-HSA-195721)	297	32	7.95	+	4.03	1.81e-10	2.37e-09
Regulation of TP53 Activity (R-HSA-5633007)	159	17	4.26	+	4	3.8e-06	3.59e-05
Mitotic Prophase (R-HSA-68875)	104	11	2.78	+	3.95	0.000211	0.00172
Glucose metabolism (R-HSA-70326)	86	9	2.3	+	3.91	0.000837	0.00634
Antiviral mechanism by IFN-stimulated genes (R-HSA-1169410)	79	8	2.11	+	3.78	0.00195	0.0139
HCMV Late Events (R-HSA-9610379)	79	8	2.11	+	3.78	0.00195	0.0139
MAPK family signaling cascades (R-HSA-5683057)	308	31	8.24	+	3.76	1.59e-09	1.98e-08
Unfolded Protein Response (UPR) (R-HSA-381119)	91	9	2.44	+	3.7	0.00121	0.00886
Transcriptional Regulation by TP53 (R-HSA-3700989)	360	35	9.63	+	3.63	3.24e-10	4.2e-09
HDR through Homologous Recombination (HRR) or Single Strand Annealing (SSA) (R-HSA-5693567)	114	11	3.05	+	3.61	0.000435	0.00339
Homology Directed Repair (R-HSA-5693538)	120	11	3.21	+	3.43	0.000647	0.00496
Diseases of signal transduction by growth factor receptors and second messengers (R-HSA-5663202)	418	38	11.19	+	3.4	3.27e-10	4.22e-09
Gene expression (Transcription) (R-HSA-74160)	1454	129	38.91	+	3.32	2.03e-32	3.16e-30
Activation of HOX genes during differentiation (R-HSA-5619507)	91	8	2.44	+	3.28	0.00436	0.0288
Activation of anterior HOX genes in hindbrain development during early embryogenesis (R-HSA-5617472)	91	8	2.44	+	3.28	0.00436	0.0287
Protein folding (R-HSA-391251)	97	8	2.6	+	3.08	0.0062	0.0393
RNA Polymerase II Transcription (R-HSA-73857)	1319	107	35.3	+	3.03	9.8e-24	4.79e-22
DNA Double-Strand Break Repair (R-HSA-5693532)	149	12	3.99	+	3.01	0.00108	0.00798
Estrogen-dependent gene expression (R-HSA-9018519)	118	9	3.16	+	2.85	0.00609	0.0388
Developmental Biology (R-HSA-1266738)	1090	82	29.17	+	2.81	2.26e-16	4.05e-15
Signaling by Interleukins (R-HSA-449147)	448	32	11.99	+	2.67	1.36e-06	1.35e-05
Cilium Assembly (R-HSA-5617833)	201	14	5.38	+	2.6	0.0016	0.0115
Disease (R-HSA-1643685)	1679	116	44.93	+	2.58	2.02e-20	4.75e-19
Metabolism of proteins (R-HSA-392499)	1914	132	51.22	+	2.58	3.63e-23	1.49e-21
Generic Transcription Pathway (R-HSA-212436)	1197	77	32.03	+	2.4	4.65e-12	6.66e-11
Chromatin modifying enzymes (R-HSA-3247509)	240	15	6.42	+	2.34	0.00411	0.0275
Chromatin organization (R-HSA-4839726)	240	15	6.42	+	2.34	0.00411	0.0275
Post-translational protein modification (R-HSA-597592)	1396	85	37.36	+	2.28	4.51e-12	6.49e-11
Cytokine Signaling in Immune system (R-HSA-1280215)	697	42	18.65	+	2.25	2.65e-06	2.53e-05
Adaptive Immune System (R-HSA-1280218)	826	46	22.11	+	2.08	6.08e-06	5.55e-05
Metabolism (R-HSA-1430728)	2087	92	55.85	+	1.65	3.31e-06	3.13e-05
Innate Immune System (R-HSA-168249)	1107	45	29.63	+	1.52	0.0074	0.0462
Unclassified (UNCLASSIFIED)	10082	152	269.81	-	0.56	6.77e-24	3.52e-22
Hemostasis (R-HSA-109582)	670	7	17.93	-	0.39	0.00646	0.0408
GPCR downstream signalling (R-HSA-388396)	624	3	16.7	-	0.18	0.000102	0.000865
Signaling by GPCR (R-HSA-372790)	697	3	18.65	-	0.16	1.74e-05	0.000155
Class A/1 (Rhodopsin-like receptors) (R-HSA-373076)	331	1	8.86	-	0.11	0.00268	0.0187
Neuronal System (R-HSA-112316)	402	1	10.76	-	0.09	0.000422	0.0033
GPCR ligand binding (R-HSA-500792)	463	1	12.39	-	0.08	9.49e-05	0.000808
Extracellular matrix organization (R-HSA-1474244)	299	0	8	-	< 0.01	0.000698	0.00534
G alpha (q) signalling events (R-HSA-416476)	214	0	5.73	-	< 0.01	0.0076	0.0473
Sensory Perception (R-HSA-9709957)	280	0	7.49	-	< 0.01	0.00101	0.00761
Diseases of metabolism (R-HSA-5668914)	248	0	6.64	-	< 0.01	0.00222	0.0156
Phospholipid metabolism (R-HSA-1483257)	212	0	5.67	-	< 0.01	0.00747	0.0466
Keratinization (R-HSA-6805567)	217	0	5.81	-	< 0.01	0.00786	0.0486
SLC-mediated transmembrane transport (R-HSA-425407)	247	0	6.61	-	< 0.01	0.00361	0.0247

### Sheet: selected pathways for Fig 4a
0	0	Homo sapiens - REFLIST (20589)	upload_1 (551)	upload_1 (expected)	upload_1 (over/under)	upload_1 (fold Enrichment)	upload_1 (raw P-value)	upload_1 (FDR)	-log10(p-value)
Programmed Cell Death	Programmed Cell Death (R-HSA-5357801)	202	27	5.41	+	4.99	6.57e-11	8.81e-10	10.1824
DNA Repair	DNA Repair (R-HSA-73894)	310	37	8.3	+	4.46	4.12e-13	6.15e-12	12.3851
G1/S Transition	G1/S Transition (R-HSA-69206)	130	33	3.48	+	9.49	3.2e-20	7.32e-19	19.4949
Autodegradation of the E3 ubiquitin ligase COP1	Autodegradation of the E3 ubiquitin ligase COP1 (R-HSA-349425)	51	26	1.36	+	19.05	2.47e-22	7.99e-21	21.6073
Ubiquitin-dependent degradation of Cyclin D	Ubiquitin-dependent degradation of Cyclin D (R-HSA-75815)	51	26	1.36	+	19.05	2.47e-22	7.79e-21	21.6073
p53-Independent DNA Damage Response	p53-Independent DNA Damage Response (R-HSA-69610)	51	26	1.36	+	19.05	2.47e-22	7.6e-21	21.6073
p53-Dependent G1 DNA Damage Response	p53-Dependent G1 DNA Damage Response (R-HSA-69563)	64	28	1.71	+	16.35	1.54e-22	5.34e-21	21.8125
SCF-beta-TrCP mediated degradation of Emi1	SCF-beta-TrCP mediated degradation of Emi1 (R-HSA-174113)	54	27	1.45	+	18.68	5.67e-23	2.08e-21	22.2464
Cellular response to hypoxia	Cellular response to hypoxia (R-HSA-1234174)	74	30	1.98	+	15.15	2.71e-23	1.13e-21	22.567
Regulation of mitotic cell cycle	Regulation of mitotic cell cycle (R-HSA-453276)	87	32	2.33	+	13.74	1.03e-23	4.96e-22	22.9872
Stabilization of p53	Stabilization of p53 (R-HSA-69541)	55	28	1.47	+	19.02	6.08e-24	3.22e-22	23.2161
Nonsense-Mediated Decay (NMD)	Nonsense-Mediated Decay (NMD) (R-HSA-927802)	115	40	3.08	+	13	1.36e-28	1.54e-26	27.8665
Separation of Sister Chromatids	Separation of Sister Chromatids (R-HSA-2467813)	187	48	5	+	9.59	4.24e-29	5.29e-27	28.3726
rRNA modification in the nucleus and cytosol	rRNA modification in the nucleus and cytosol (R-HSA-6790901)	60	37	1.61	+	23.04	1.47e-33	2.83e-31	32.8327
Cellular responses to stimuli	Cellular responses to stimuli (R-HSA-8953897)	732	98	19.59	+	5	2.65e-37	7.33e-35	36.5768
Cellular responses to stress	Cellular responses to stress (R-HSA-2262752)	718	98	19.22	+	5.1	6.14e-38	1.91e-35	37.2118
Metabolism of RNA	Metabolism of RNA (R-HSA-8953854)	661	196	17.69	+	11.08	2.34e-134	5.85e-131	133.631
