## Supplemental Table 5 for "Genome-wide CRISPR screens identify novel regulators of wild-type and mutant p53 stability"

### Sheet: ReactomePathway-Top150Viability
Analysis Type:	PANTHER Overrepresentation Test (Released 20220202)
Annotation Version and Release Date:	Reactome version 65 Released 2021-10-01
Analyzed List:	upload_1 (Homo sapiens)
Reference List:	Homo sapiens (all genes in database)
Test Type:	FISHER
Correction:	FDR
Reactome pathways	Homo sapiens - REFLIST (20589)	upload_1 (147)	upload_1 (expected)	upload_1 (over/under)	upload_1 (fold Enrichment)	upload_1 (raw P-value)	upload_1 (FDR)	-log10(p-value)
Mitotic Spindle Checkpoint (R-HSA-69618)	109	8	0.78	+	10.28	1.87e-06	0.00233	5.72816
Cell Cycle (R-HSA-1640170)	648	18	4.63	+	3.89	1.2e-06	0.00299	5.92082
Amplification of signal from the kinetochores (R-HSA-141424)	92	7	0.66	+	10.66	6.73e-06	0.00336	5.17198
Synthesis of active ubiquitin: roles of E1 and E2 enzymes (R-HSA-8866652)	30	5	0.21	+	23.34	4.57e-06	0.0038	5.34008
Amplification of signal from unattached kinetochores via a MAD2 inhibitory signal (R-HSA-141444)	92	7	0.66	+	10.66	6.73e-06	0.0042	5.17198
EML4 and NUDC in mitotic spindle formation (R-HSA-9648025)	115	7	0.82	+	8.53	2.65e-05	0.00942	4.57675
Resolution of Sister Chromatid Cohesion (R-HSA-2500257)	123	7	0.88	+	7.97	3.98e-05	0.00992	4.40012
Cell Cycle Checkpoints (R-HSA-69620)	271	10	1.93	+	5.17	3.31e-05	0.0103	4.48017
Signal Transduction (R-HSA-162582)	2500	36	17.85	+	2.02	3.72e-05	0.0103	4.42946
Mitotic Metaphase and Anaphase (R-HSA-2555396)	228	9	1.63	+	5.53	5.01e-05	0.0104	4.30016
RHO GTPase Effectors (R-HSA-195258)	288	10	2.06	+	4.86	5.43e-05	0.0104	4.2652
Cell Cycle, Mitotic (R-HSA-69278)	517	14	3.69	+	3.79	2.6e-05	0.0108	4.58503
Mitotic Anaphase (R-HSA-68882)	227	9	1.62	+	5.55	4.85e-05	0.011	4.31426
RHO GTPases Activate Formins (R-HSA-5663220)	136	7	0.97	+	7.21	7.3e-05	0.0114	4.13668
Separation of Sister Chromatids (R-HSA-2467813)	187	8	1.34	+	5.99	7.74e-05	0.0114	4.11126
Transcriptional Regulation by TP53 (R-HSA-3700989)	360	11	2.57	+	4.28	7e-05	0.0116	4.1549
Cellular responses to stimuli (R-HSA-8953897)	732	16	5.23	+	3.06	8.4e-05	0.0116	4.07572
Cellular responses to stress (R-HSA-2262752)	718	16	5.13	+	3.12	6.74e-05	0.012	4.17134
Mitotic Prometaphase (R-HSA-68877)	199	8	1.42	+	5.63	0.000117	0.0154	3.93181
Regulation of HSF1-mediated heat shock response (R-HSA-3371453)	68	5	0.49	+	10.3	0.00017	0.0202	3.76955
Regulation of TP53 Degradation (R-HSA-6804757)	35	4	0.25	+	16.01	0.000164	0.0205	3.78516
Regulation of TP53 Expression and Degradation (R-HSA-6806003)	36	4	0.26	+	15.56	0.000182	0.0206	3.73993
Protein ubiquitination (R-HSA-8852135)	74	5	0.53	+	9.46	0.000247	0.0268	3.6073
Signaling by Rho GTPases (R-HSA-194315)	670	14	4.78	+	2.93	0.000371	0.0385	3.43063
Cyclin D associated events in G1 (R-HSA-69231)	46	4	0.33	+	12.18	0.000433	0.0386	3.36351
Signaling by Rho GTPases, Miro GTPases and RHOBTB3 (R-HSA-9716542)	685	14	4.89	+	2.86	0.00046	0.0396	3.33724
G1 Phase (R-HSA-69236)	46	4	0.33	+	12.18	0.000433	0.04	3.36351
M Phase (R-HSA-68886)	375	10	2.68	+	3.73	0.000432	0.0414	3.36452
Disease (R-HSA-1643685)	1679	25	11.99	+	2.09	0.000428	0.0427	3.36856
PIP3 activates AKT signaling (R-HSA-1257604)	251	8	1.79	+	4.46	0.000532	0.0428	3.27409
Cellular response to heat stress (R-HSA-3371556)	88	5	0.63	+	7.96	0.000527	0.0438	3.27819
G2/M Transition (R-HSA-69275)	195	7	1.39	+	5.03	0.000605	0.0472	3.21824
Mitotic G2-G2/M phases (R-HSA-453274)	197	7	1.41	+	4.98	0.000642	0.0485	3.19246
selected pathways for figure 4a:
Reactome pathways	Reactome pathways
G2/M Transition	3.21824
Cyclin D associated events in G1	3.36351
Protein ubiquitination	3.6073
Regulation of TP53 Expression and Degradation	3.73993
Regulation of TP53 Degradation	3.78516
Transcriptional Regulation by TP53	4.1549
Cellular responses to stress	4.17134
RHO GTPase Effectors	4.2652
Amplification of signal from the kinetochores	5.17198
Synthesis of active ubiquitin: roles of E1 and E2 enzymes	5.34008
Mitotic Spindle Checkpoint	5.72816
Cell Cycle	5.92082
