## Supplemental Table 7 for "Genome-wide CRISPR screens identify novel regulators of wild-type and mutant p53 stability"

### Sheet: Antibodies
Supplemental Table 7A: list of antibodies used
Antibody	Host	Company	Catalogue/	Application
HA	Mouse	Covance	MMS-101R	WB
FLAGV	Mouse	Sigma	F1804	IP, WB
V5	Mouse	Roche	R960-25	IP, WB
F-actin, Phalloidin-FITC		Sigma	P5282	PLA
F-actin, Alexa Fluor 647 Phalloidin		ThermoFisher	A22287	IF
anti-rabbit, Alexa Fluor 568	Goat	ThermoFisher	A11036	IF
anti-mouse Alexa Fluor 488	Goat	ThermoFisher	A28175	IF
CCDC6	Mouse	Santa Cruz	sc-100309	WB, IF, PLA
FBXO42	Mouse	Santa Cruz	sc-100737	WB
USP28	Rabbit	Bethyl	A300-898A	WB, IF
TP53-DO7-FITC	Mouse	BD Biosciences	BDB554298	FACS, IF
TP53-DO1-HRP	Goat	R&D Systems	HAF1355	WB
TP53-FL393	Rabbit	Santa Cruz	sc-6243	IP, WB
TP53-POE316A	Rabbit	Abcam	ab241566	IHC
TP53BP1	Mouse	BD Biosciences	BDB612522	WB
CDKN1A/p21	Mouse	Santa Cruz	sc-6246	WB
USP7	Rabbit	Bethyl	A300-034A	WB
HUWE1	Mouse	Abcam	ab70161	WB
GAPDH-HRP	Rat	BioLegend	W17079A	WB
anti-mouse HRP	Goat	Jackson ImmunoResearch	10015289	WB
anti-rabbit HRP	Goat	Jackson ImmunoResearch	2307391	WB
anti-rabbit HRP	Goat	Vector Labs	BA-1000	IHC
IgG2b-FITC	Mouse	BD Biosciences	BDB554298	FACS, IF
GFP	Rabbit	Abcam	ab290	IHC
C16orf72	Rabbit	in house		WB
APC conjugated antiCD45	Rat	BioLegend	Clone 30 F11	FACS
APC conjugated antiCD31	Rat	BioLegend	Clone MEC133	FACS
APC conjugated anti-mouse-Ter119	Rat	BioLegend	Clone TER-119	FACS
PECy7 anti human/mouse CD49f	Rat	BioLegend	Clone GoH3	FACS
APCVio770 mouse anti-CD326 EpCAM	Rat	Miltenyi	Clone caa7-9G8	FACS

### Sheet: sgRNAs, shRNAs
Supplemental Table 7B: list of shRNAs and sgRNAs.
1. shRNAs -- all were ordered from Horizon TRC lentiviral shRNA library.
Targets	TRC ID, Catalogue number, or sequence
CCDC6	TRCN0000083828-TRCN0000083832; 83828 used for the PLA experiment.
Non-targetting control	RHS6848
TP53	5' GACUCCAGUGGUAAUCUACUUCAAGAGAGUAGAUUACCACUGGAGUCUU 3'
2. sgRNAs.
(1) Human.
Guide	Sequence (5' - 3')
AAVS1	CACCGGGGCCACTAGGGACAGGAT
CCDC6-g1	ATGGAGATATCTCTAGGCGA
CCDC6-g2	CCCGTCCGTGTCGCTCTCGC
FBXO42-g1	ACTGCATTGTGACAACCCAT
FBXO42-g2	GAAACCATGATAACACTGAT
USP28-g1	GAGAGTTCAAAGGTCAACAC
MDM2-g1	GCTTCTCTGTGAAAGAGCAC
C16orf72-g1	GTAGAGCTGGGCCACGGCGG
C16orf72-g2	GTAGAGATTGGTGACGGCGG
ATM-g1	TTGCTTGAGCAACTGTACCA
ATM-g2	ATTTATATCCATCATCCGAA
(2) Mouse.
Guide	Sequence (5' - 3')
Tigre	ACTGCCATAACACCTAACTT
msC16orf72-g1	GTAGAGCTGAGCCACGGCCG
msC16orf72-g2	ATAGAGGTTGGTGACGGCGG
msUsp7-g1	CGAGCCCGAGGACATGGAGA
msUsp7-g2	AGTCAGATTCAGCATTGCAC
msMdm2-g1	GGACTCCAAACACATCTCCT
msMdm2-g2	AGCAGACGTCAGCCTGAAGG
msTrp53-g1	ATCCGACTGTGACTCCTCCA

### Sheet: Primers
Supplemental Table 7C: list of primers
1. qRT PCR primers.
Target	Forward (5' - 3')	Reverse (5' - 3')
PPIB	AACGCAGGCAAAGACACCAACG	TCTGTCTTGGTGCTCTCCACCT
GAPDH	TTCGACAGTCAGCCGCATC	AGTTAAAAGCAGCCCTGGTGA
TP53	CCCAAGCAATGGATGATTTGA	GGCATTCTGGGAGCTTCATCT
USP28	ACTCAGACTATTGAACAGATGTACTGC	CTGCATGCAAGCGATAAGG
CCDC6	CTGCAGAGGGAGATGGAGAG	GCTTGAACTCGGAGAAGGTG
FBXO42	TCTGCAAACAGTGGTATCGAC	TTCCAGGATAAGGATAGGTACGG
2. NGS multiplexing primers.
(1) Forward.
Primer name	Barcode name	Barcode	Barcode as sequenced	Barcode as in the primer	Primer sequence
pLCKO-v3-F502	D502	502	ATAGAGGC	ATAGAGGC	AATGATACGGCGACCACCGAGATCTACACATAGAGGCACACTCTTTCCCTACACGACGCTCTTCCGATCTTGTGGAAAGGACGAGGTACCG
pLCKO-v3-F503	D503	503	CCTATCCT	CCTATCCT	AATGATACGGCGACCACCGAGATCTACACCCTATCCTACACTCTTTCCCTACACGACGCTCTTCCGATCTATGTGGAAAGGACGAGGTACCG
pLCKO-v3-F504	D504	504	GGCTCTGA	GGCTCTGA	AATGATACGGCGACCACCGAGATCTACACGGCTCTGAACACTCTTTCCCTACACGACGCTCTTCCGATCTCCTGTGGAAAGGACGAGGTACCG
pLCKO-v3-F510	F510	510	ACAAGCTA	ACAAGCTA	AATGATACGGCGACCACCGAGATCTACACACAAGCTAACACTCTTTCCCTACACGACGCTCTTCCGATCTTGTGGAAAGGACGAGGTACCG
(2) Reverse.
Primer name	Barcode name	Barcode	Barcode as sequenced	Barcode as in the primer	Primer sequence
pCRISPRv3pLKO_Ilurev1	D701	701	ATTACTCG	CGAGTAAT	CAAGCAGAAGACGGCATACGAGATCGAGTAATGTGACTGGAGTTCAGACGTGTGCTCTTCCGATCTATTTTAACTTGCTATTTCTAGCTCTAAAAC
pCRISPRv3pLKO_Ilurev2	D702	702	TCCGGAGA	TCTCCGGA	CAAGCAGAAGACGGCATACGAGATTCTCCGGAGTGACTGGAGTTCAGACGTGTGCTCTTCCGATCTATTTTAACTTGCTATTTCTAGCTCTAAAAC
pCRISPRv3pLKO_Ilurev3	D703	703	CGCTCATT	AATGAGCG	CAAGCAGAAGACGGCATACGAGATAATGAGCGGTGACTGGAGTTCAGACGTGTGCTCTTCCGATCTATTTTAACTTGCTATTTCTAGCTCTAAAAC
pCRISPRv3pLKO_Ilurev4	D704	704	GAGATTCC	GGAATCTC	CAAGCAGAAGACGGCATACGAGATGGAATCTCGTGACTGGAGTTCAGACGTGTGCTCTTCCGATCTATTTTAACTTGCTATTTCTAGCTCTAAAAC
pCRISPRv3pLKO_Ilurev5	D705	705	ATTCAGAA	TTCTGAAT	CAAGCAGAAGACGGCATACGAGATTTCTGAATGTGACTGGAGTTCAGACGTGTGCTCTTCCGATCTATTTTAACTTGCTATTTCTAGCTCTAAAAC
pCRISPRv3pLKO_Ilurev6	D706	706	GAATTCGT	ACGAATTC	CAAGCAGAAGACGGCATACGAGATACGAATTCGTGACTGGAGTTCAGACGTGTGCTCTTCCGATCTATTTTAACTTGCTATTTCTAGCTCTAAAAC
pCRISPRv3pLKO_Ilurev7n	D707	707	CTGAAGCT	AGCTTCAG	CAAGCAGAAGACGGCATACGAGATAGCTTCAGGTGACTGGAGTTCAGACGTGTGCTCTTCCGATCTATTTTAACTTGCTATTTCTAGCTCTAAAAC
pCRISPRv3pLKO_Ilurev8n	D708	708	TAATGCGC	GCGCATTA	CAAGCAGAAGACGGCATACGAGATGCGCATTAGTGACTGGAGTTCAGACGTGTGCTCTTCCGATCTATTTTAACTTGCTATTTCTAGCTCTAAAAC
pCRISPRv3pLKO_Ilurev9n	D709	709	CGGCTATG	CATAGCCG	CAAGCAGAAGACGGCATACGAGATCATAGCCGGTGACTGGAGTTCAGACGTGTGCTCTTCCGATCTATTTTAACTTGCTATTTCTAGCTCTAAAAC
pCRISPRv3pLKO_Ilurev10n	D710	710	TCCGCGAA	TTCGCGGA	CAAGCAGAAGACGGCATACGAGATTTCGCGGAGTGACTGGAGTTCAGACGTGTGCTCTTCCGATCTATTTTAACTTGCTATTTCTAGCTCTAAAAC
pCRISPRv3pLKO_Ilurev11n	D711	711	TCTCGCGC	GCGCGAGA	CAAGCAGAAGACGGCATACGAGATGCGCGAGAGTGACTGGAGTTCAGACGTGTGCTCTTCCGATCTATTTTAACTTGCTATTTCTAGCTCTAAAAC
pCRISPRv3pLKO_Ilurev12n	D712	712	AGCGATAG	CTATCGCT	CAAGCAGAAGACGGCATACGAGATCTATCGCTGTGACTGGAGTTCAGACGTGTGCTCTTCCGATCTATTTTAACTTGCTATTTCTAGCTCTAAAAC
pCRISPRv3pLKO_Ilurev13	D721	721	CATCGAGG	CCTCGATG	CAAGCAGAAGACGGCATACGAGATCCTCGATGGTGACTGGAGTTCAGACGTGTGCTCTTCCGATCTATTTTAACTTGCTATTTCTAGCTCTAAAAC
pCRISPRv3pLKO_Ilurev14	D723	723	CTCGACTG	CAGTCGAG	CAAGCAGAAGACGGCATACGAGATCAGTCGAGGTGACTGGAGTTCAGACGTGTGCTCTTCCGATCTATTTTAACTTGCTATTTCTAGCTCTAAAAC
pCRISPRv3pLKO_Ilurev15	D715	715	TTAATCAG	CTGATTAA	CAAGCAGAAGACGGCATACGAGATCTGATTAAGTGACTGGAGTTCAGACGTGTGCTCTTCCGATCTATTTTAACTTGCTATTTCTAGCTCTAAAAC
3. Site directed mutagenesis.
Hotspot	Original	Mutated	Forward Primer	Reverse Primer
	5'-->3'	5'-->3'	5'-->3'	5'-->3'
R175H	CGC	CAC	GTTGTGAGGCaCTGCCCCCAC	CTCCGTCATGTGCTGTGAC
R213X	CGA	TGA	AAACACTTTTtGACATAGTGTG	CTGTCATCCAAATACTCC
Y220C	TAT	TGT	GTGGTGCCCTgTGAGCCGCCT	CACACTATGTCGAAAAGTGTTTCTGTCATCCAAATAC
G245S	GGC	AGC	CTGCATGGGCaGCATGAACCG	GAACTGTTACACATGTAGTTGTAGTG
R248W	CGG	TGG	CGGCATGAACtGGAGGCCCAT	CCCATGCAGGAACTGTTACAC
R248Q	CGG	CAG	GGCATGAACCaGAGGCCCATC	GCCCATGCAGGAACTGTT
R249S	AGG	AGT	TGAACCGGAGtCCCATCCTCACC	TGCCGCCCATGCAGGAAC
R273H	CGT	CAT
R273C	CGT	TGT	CTTTGAGGTGtGTGTTTGTGC	CTGTTCCGTCCCAGTAGA
R273L	CGT	CTT	TTTGAGGTGCtTGTTTGTGCC	GCTGTTCCGTCCCAGTAG
R282W	CGG	TGG	TGGGAGAGACtGGCGCACAGA	GCACAGGCACAAACACGC
R337H	CGC	CAC	GGGCGTGAGCaCTTCGAGATG	ACGGATCTGAAGGGTGAAATATTC
L344A	CTG	GCG	GTTCCGAGAGgcGAATGAGGCCTTGG	ATCTCGAAGCGCTCACGC
L344P	CTG	CCG	TTCCGAGAGCcGAATGAGGCC	CATCTCGAAGCGCTCACG
M340Q	ATG	CAG	gagagcgGAATGAGGCCTTGGAACTCAAGG	ggaactgCTCGAAGCGCTCACGCCC
L344R	CTG	CGG
